# EMBED: Essential Microbiome Dynamics, a dimensionality reduction approach for longitudinal microbiome studies

**DOI:** 10.1101/2021.03.18.436036

**Authors:** Mayar Shahin, Brian Ji, Purushottam D. Dixit

**Affiliations:** Department of Physics, University of Florida, Gainesville, FL 32611; Physician-Scientist Training Pathway, Department of Medicine, UCSD, San Diego, CA 92103; Genetics Institute, University of Florida, Gainesville, FL 32611; Department of Chemical Engineering, University of Florida, Gainesville, FL 32611

## Abstract

Dimensionality reduction can offer unique insights into high dimensional microbiome dynamics by leveraging collective abundance fluctuations of multiple bacteria driven by similar ecological perturbations. However, methods providing lower-dimensional representations of microbiome dynamics both at the community and individual taxa level are not currently available. To that end, we present EMBED: **E**ssential **M**icro**B**iom**E D**ynamics, a probabilistic non-linear tensor factorization approach. Similar to normal mode analysis in structural biophysics, EMBED infers ecological normal modes (ECNs), which represent the unique orthogonal modes capturing the collective behavior of microbial communities. A very small number of ECNs can accurately approximate microbiome dynamics across multiple data sets. Inferred ECNs reflect specific ecological behaviors, providing natural templates along which the dynamics of individual bacteria may be partitioned. Moreover, the multi-subject treatment in EMBED systematically identifies subject-specific and universal abundance dynamics that are not detected by traditional approaches. Collectively, these results highlight the utility of EMBED as a versatile dimensionality reduction tool for studies of microbiome dynamics.
