## Supplementary material for "EMBED: Essential Microbiome Dynamics, a dimensionality reduction approach for longitudinal microbiome studies": SI Tables

### Sheet: SI table 1
	KL-diveregences per sample
		K=3		K=4		K=5
		CLR-SSVD	TMI	CLR-SSVD	TMI	CLR-SSVD	TMI
David	Person A	0.21	0.125954	0.172353	0.100401	0.16	0.0841286
	Person B	0.27	0.115245	0.219044	0.0726738	0.19	0.0562726
Caporaso	Male 3	0.24	0.14738	0.228131	0.117531	0.22	0.0983237
	Female 4	0.19	0.113741	0.157597	0.0822653	0.14	0.065117
Dethlefsan & Relman	Human D	0.486811	0.272035	0.383434	0.207002	0.340682	0.150891
	Human E	0.228901	0.146614	0.208121	0.110514	0.186361	0.0868314
	Human F	0.347457	0.187236	0.323568	0.14382	0.300738	0.116579
Carmody – Diet Oscillation	Cage 1	0.177971	0.089209	0.151931	0.0616899	0.100081	0.0444688
	Cage 2	0.139608	0.081469	0.112503	0.0534655	0.0901896	0.039375
	Cage 3	0.161659	0.097834	0.123175	0.0674668	0.104347	0.0512405
	Cage 4	0.172569	0.104657	0.141797	0.0710634	0.114415	0.0493666
	Cage 5	0.146829	0.0763074	0.110233	0.0560835	0.0985375	0.0443334
	Cage 6	0.134962	0.0740971	0.100478	0.0514192	0.0797849	0.0393686
	Cage 7	0.138753	0.0767586	0.113155	0.0552202	0.0917759	0.0384633
	Cage 8	0.118411	0.0760757	0.0961078	0.0556721	0.0842634	0.0423242
	Cage 9	0.135761	0.0826133	0.111431	0.054153	0.100865	0.041191
Carmody – Diet Control	High Fat 1	0.156626	0.0875206	0.133577	0.0595662	0.103015	0.0408925
	High Fat 2	0.111839	0.0762336	0.0918785	0.0439378	0.0817852	0.0277462
	High Fat 3	0.222481	0.0859906	0.174679	0.0550158	0.156465	0.0427082
	Low Fat 1	0.0389597	0.0240192	0.0334278	0.0180481	0.0303367	0.0140907
	Low Fat 2	0.0613185	0.0379775	0.0552103	0.0284966	0.0383949	0.0201945
	Low Fat 3	0.0534284	0.0339751	0.0492826	0.024403	0.0339827	0.016682
Ng - antibiotics	Cage 1	0.202405	0.0447413	0.174125	0.0284444	0.158927	0.0186517
	Cage 2	0.244069	0.0453222	0.171288	0.0255711	0.12555	0.013147
	Cage 3	0.216977	0.0627388	0.209993	0.030535	0.182823	0.0204622
	Cage 4	0.296787	0.0582387	0.214376	0.0277638	0.1823	0.0165775
	Cage 5	0.302226	0.0507304	0.238891	0.0240329	0.148888	0.0116871
	Cage 6	0.299855	0.0791452	0.185983	0.0416191	0.15211	0.0247567
	Cage 7	0.343032	0.0774607	0.252708	0.0513601	0.231606	0.030968
	Cage 8	0.316244	0.0653757	0.225821	0.0436124	0.137851	0.020562
	Cage 9	0.343478	0.0775042	0.224871	0.040019	0.182576	0.0244449
	Cage 10	0.181401	0.0629497	0.143014	0.0387322	0.127995	0.0240977

### Sheet: SI table 2
	Lowest Φ4 OTUs
Subject 1	'Clostridium XlVa'	'Robinsoniella'	'Intestinimonas'	'Robinsoniella'	'Acetatifactor'
Subject 2	'Clostridium XlVa'	'Clostridium XlVb'	'Syntrophococcus'	'Anaerofilum'	'Roseburia'
Subject 3	'Romboutsia'	'Erysipelotrichaceae_incertae_sedis'	'Butyricicoccus'	'Dorea'	'Clostridium XlVa'
Subject 4	'Erysipelotrichaceae_incertae_sedis'	'Acetatifactor'	'Intestinimonas'	'Acetatifactor'	'Clostridium XlVa'
Subject 5	'Romboutsia'	'Robinsoniella'	'Acetatifactor'	'Acetatifactor'	'Oscillibacter'
	Highest Φ4 OTUs
Subject 1	'Clostridium XlVa'	'Saccharicrinis'	'Saccharicrinis'	'Caminicella'	'Marvinbryantia'
Subject 2	'Saccharicrinis'	'Lachnospiracea_incertae_sedis'	'Robinsoniella'	'Erysipelotrichaceae_incertae_sedis'	'Marvinbryantia'
Subject 3	'Caminicella'	'Acetatifactor'	'Clostridium XlVa'	'Butyricicoccus'	'Robinsoniella'
Subject 4	'Clostridium sensu stricto'	'Lachnospiracea_incertae_sedis'	'Caminicella'	'Marvinbryantia'	'Butyricicoccus'
Subject 5	'Butyricicoccus'	'Clostridium XlVa'	'Anaeroplasma'	'Caminicella'	'Acetatifactor'
	Lowest Φ5 OTUs
Subject 1	'Erysipelotrichaceae_incertae_sedis'	'Butyrivibrio'	'Anaeroplasma'	'Acetitomaculum'	'Clostridium sensu stricto'
Subject 2	'Butyricicoccus'	'Eubacterium'	'Acetitomaculum'	'Saccharicrinis'	'Turicibacter'
Subject 3	'Clostridium XlVa'	'Acetitomaculum'	'Acetatifactor'	'Marvinbryantia'	'Clostridium XlVa'
Subject 4	'Marvinbryantia'	'Turicibacter'	'Robinsoniella'	'Lactobacillus'	'Eubacterium'
Subject 5	'Marvinbryantia'	'Acetitomaculum'	'Acetatifactor'	'Anaerofilum'	'Lachnospiracea_incertae_sedis'
	Highest Φ5 OTUs
Subject 1	'Acetanaerobacterium'	'Hungatella'	'Acetanaerobacterium'	'Anaerosporobacter'	'Butyricicoccus'
Subject 2	'Johnsonella'	'Anaeroplasma'	'Clostridium sensu stricto'	'Butyricicoccus'	'Anaerosporobacter'
Subject 3	'Romboutsia'	'Anaeroplasma'	'Butyricicoccus'	'Butyricicoccus'	'Acetatifactor'
Subject 4	'Johnsonella'	'Saccharicrinis'	'Acetatifactor'	'Erysipelotrichaceae_incertae_sedis'	'Anaerosporobacter'
Subject 5	'Butyricicoccus'	'Clostridium sensu stricto'	'Anaeroplasma'	'Anaerosporobacter'	'Johnsonella'

### Sheet: SI table 3
		Number of occurrences in the 10 least varying OTUs across subjects	Number of occurrences in the data set	Hypergeometric p-value tail test
Phylum	Firmicutes	9	63	0.59
Class	Clostridia	9	59	0.38
Order	Clostridiales	9	59	0.38
Family	Ruminococcaceae	8	27	0.0041
Genus	Oscillibacter	4	5	0.0009
